# *In vivo* modelling of patient genetic heterogeneity identifies concurrent Wnt and PI3K activity as a potent driver of invasive cholangiocarcinoma growth

**DOI:** 10.1101/2021.07.05.449722

**Authors:** Nicholas T. Younger, Mollie L. Wilson, Edward J. Jarman, Alison M. Meynert, Graeme R Grimes, Konstantinos Gournopanos, Scott H. Waddell, Peter A. Tennant, David H. Wilson, Rachel V. Guest, Stephen J. Wigmore, Juan Carlos Acosta, Timothy J. Kendall, Martin S. Taylor, Duncan Sproul, Pleasantine Mill, Luke Boulter

**Author notes:** Corresponding Author: Dr Luke Boulter, MRC Human Genetics Unit, Institute of Genetics and Cancer, University of Edinburgh, EH4 2XU. both authors contributed equally to this manuscript (Nicholas T. Younger, Mollie L. Wilson). Centre for Inflammation Research, University of Edinburgh, Edinburgh, EH16 4TJ (Nicholas T. Younger, David H. Wilson).

## Abstract

Intrahepatic cholangiocarcinoma (ICC) is an aggressive and lethal malignancy of the bile ducts within the liver characterised by high levels of genetic heterogeneity. In the context of such genetic variability, determining which oncogenic mutations drive ICC growth has been difficult and developing modes of patient stratification and targeted therapies remains challenging. As a result, survival rates following a diagnosis with ICC have remained static since the late 1970s, whilst incidence of ICC has increased. Here, we performed the first functional *in vivo* study into the role that genetic heterogeneity plays in drivinga ICC via modelling of interactions between rare mutations with more common driver genes. By leveraging human ICC sequencing data to stratify and then model genetic heterogeneity in the mouse, we uncovered numerous novel tumour suppressors which, when lost, cooperate with the RAS oncoprotein to drive ICC growth. In this study, we specifically focus on a set of driver mutations that interact with KRAS to initiate aggressive, sarcomatoid-type ICC. We show that tumour growth of this cancer relies on both Wnt and PI3K signalling to drive proliferation and suppress apoptosis. Finally, we demonstrate that pharmacological co-inhibition of Wnt and PI3K *in vivo* substantially impedes the growth of ICC, regardless of mutational profile. As such, Wnt and PI3K activity should be considered as a signature by which patients can be stratified for treatment and inhibitors of these pathways should be levied as a treatment for patients diagnosed with ICC.
