## Supplementary Table 1 for "*In vivo* modelling of patient genetic heterogeneity identifies concurrent Wnt and PI3K activity as a potent driver of invasive cholangiocarcinoma growth"

### Sheet: Hypermutated Samples
Dataset	>(1.5*IQR)	Number of mutations	Sample ID	Signatures by DeconstructSigs (Alexandrov et. al. Nature (2013))	Dominant signature associated with hypermutation process	Removed from dataset
TCGA	Yes	7868	p39	1A, 6	6	Yes
Nakamura	Yes	6119	BD124	1, 6	6	Yes
Nakamura	Yes	4752	BD72	1A, 6	6	Yes
TCGA	Yes	3802	p51	9, 12, 27, U2	9	Yes
Nakamura	Yes	3717	BD114	4, 11, 15, 19, 20	4	Yes
Nakamura	Yes	2996	BD57	1A, 6	6	Yes
Nakamura	Yes	2746	BD87	3, 5, 6, 12, 20, 1A	No	Yes
Nakamura	Yes	2308	BD121	10	10	Yes
TCGA	Yes	1652	p13	1, 8, 4	4	Yes
Nakamura	Yes	1611	BD6	1A, 6	6	Yes
Nakamura	Yes	1472	BD135	1A, 6	6	Yes
Zou	Yes	1268	p119	4	4	Yes
Nakamura	Yes	1128	BD165	1A, 6	6	Yes
Nakamura	Yes	1058	BD32	1A, 6	6	Yes
Zou	Yes	331	p8_2	4, 5, U1	4	Yes
Zou	Yes	237	p90	4, 15	4	Yes
Zou	Yes	198	p26	5, 4, 16, U1	4	Yes
Zou	Yes	179	p71	5, 4, 8, U1	4	Yes
Zou	Yes	175	p13	4,1B	4	Yes
Nakamura	Yes	616	BD152	3, 1A, 4, 13, 17	No	No
Nakamura	Yes	576	BD239	1A, 2, 3, 4, 7, 15, U2	No	No
Nakamura	Yes	555	BD244	3, 4, 1A, 13, 20	No	No
Nakamura	Yes	524	BD242	2, 7, 1A	No	No
Nakamura	Yes	448	BD223	16, 9, 1B, 4	No	No
Nakamura	Yes	377	BD14	1A, 9, 15, 18	No	No
Zou	Yes	208	p131	5, 4, 3, U1	No	No
Zou	Yes	193	p135	6, 3, 7, 9, 2,	No	No
Zou	Yes	175	p99	4, 5, U1	No	No
Zou	Yes	152	p28	1A, 4, 6	No	No
