## Supplementary Table 2 for "*In vivo* modelling of patient genetic heterogeneity identifies concurrent Wnt and PI3K activity as a potent driver of invasive cholangiocarcinoma growth"

### Sheet: Sheet1
Study	Sample ID from source	Tumour/Normal	Accession	Sample Comments	General Comments
The Cancer Genome Atlas (TCGA)	TCGA-ZD-A8I3	N	ccb028ae-777c-4af6-b92e-40848f1cf774	3ef254fe6252cd71f355cfac180331c2_gdc_realn.bam	Sample Comment field contains the TCGA BAM file used for analysis.
The Cancer Genome Atlas (TCGA)	TCGA-ZD-A8I3	T	ccb028ae-777c-4af6-b92e-40848f1cf774	b1a656686771c811f2b83456d71f6010_gdc_realn.bam
The Cancer Genome Atlas (TCGA)	TCGA-ZH-A8Y4	N	95b69517-4971-450e-9ed0-43bc8b2c0534	22744b9c991a1c24b25bbedfbf53bba0_gdc_realn.bam
The Cancer Genome Atlas (TCGA)	TCGA-ZH-A8Y4	T	95b69517-4971-450e-9ed0-43bc8b2c0534	a2b01a5d3b47b505b750e016b79144ca_gdc_realn.bam
The Cancer Genome Atlas (TCGA)	TCGA-4G-AAZT	N	b10c64c2-7fd2-4210-b975-034affb14b57	e4de6b24ad7aa51f54121abb1a184776_gdc_realn.bam
The Cancer Genome Atlas (TCGA)	TCGA-4G-AAZT	T	b10c64c2-7fd2-4210-b975-034affb14b57	705c5e3a000c67550c77884645c2dc64_gdc_realn.bam
The Cancer Genome Atlas (TCGA)	TCGA-W5-AA2O	N	180a2b9c-9cac-4d96-86e8-cd6b3b9386b5	109e9868e439717a65c48c775552212a_gdc_realn.bam
The Cancer Genome Atlas (TCGA)	TCGA-W5-AA2O	T	180a2b9c-9cac-4d96-86e8-cd6b3b9386b5	00cff657fdfd1d54444367f899bd3b4b_gdc_realn.bam
The Cancer Genome Atlas (TCGA)	TCGA-W5-AA2I	N	3c8ca064-a4a7-416f-a069-4324d4a72038	1aae33423df0e2e34d762c3e34d69578_gdc_realn.bam
The Cancer Genome Atlas (TCGA)	TCGA-W5-AA2I	T	3c8ca064-a4a7-416f-a069-4324d4a72038	58adbc2be307a82f8b89209dc76bfc04_gdc_realn.bam
The Cancer Genome Atlas (TCGA)	TCGA-W5-AA38	N	48d17b17-348c-405a-ae92-f190372a3aac	0fd560c4d1520d0615f5f858a1235190_gdc_realn.bam
The Cancer Genome Atlas (TCGA)	TCGA-W5-AA38	T	48d17b17-348c-405a-ae92-f190372a3aac	14e6abe510a01f275a39137ba6ab4052_gdc_realn.bam
The Cancer Genome Atlas (TCGA)	TCGA-W5-AA33	N	5fb3affa-3661-48e8-a1cc-b533c862e8c5	090a7b21a3202a064ccd378eb5b424f5_gdc_realn.bam
The Cancer Genome Atlas (TCGA)	TCGA-W5-AA33	T	5fb3affa-3661-48e8-a1cc-b533c862e8c5	741377430d1d6a7a567f5425abc41ac2_gdc_realn.bam
The Cancer Genome Atlas (TCGA)	TCGA-W5-AA2T	N	8944fe2a-e32f-4898-a2c5-fb6751f602a4	23195fca79888afb2f406edcdf44cd48_gdc_realn.bam
The Cancer Genome Atlas (TCGA)	TCGA-W5-AA2T	T	8944fe2a-e32f-4898-a2c5-fb6751f602a4	c832c67014c1ddedf23c73c241fb31aa_gdc_realn.bam
The Cancer Genome Atlas (TCGA)	TCGA-W6-AA0S	N	7047dc12-e2ed-40b7-86fd-c5c53a2766fd	b0c3db8d767a3f861b585cb531d734b6_gdc_realn.bam
The Cancer Genome Atlas (TCGA)	TCGA-W6-AA0S	T	7047dc12-e2ed-40b7-86fd-c5c53a2766fd	07c61b976520c59b2731396da26d4f87_gdc_realn.bam
The Cancer Genome Atlas (TCGA)	TCGA-W5-AA34	N	adc9a685-5b4a-4c29-881a-da1895c47520	fe3dad67600123c2445a1b1e66e77ca5_gdc_realn.bam
The Cancer Genome Atlas (TCGA)	TCGA-W5-AA34	T	adc9a685-5b4a-4c29-881a-da1895c47520	c1275cdeb2d91b91edf381ee91610def_gdc_realn.bam
The Cancer Genome Atlas (TCGA)	TCGA-W5-AA31	N	2d6e20b2-82c7-4c12-92d0-93282b0a9031	358f6001c6dc1f4b448d0b0d1537206f_gdc_realn.bam
The Cancer Genome Atlas (TCGA)	TCGA-W5-AA31	T	2d6e20b2-82c7-4c12-92d0-93282b0a9031	2a3b1c659c2983ceedccde3eef948e47_gdc_realn.bam
The Cancer Genome Atlas (TCGA)	TCGA-W5-AA30	N	b4f7f9e4-5fc5-4461-8e0b-0b6c384863c6	de977829ad02cf399330564c694c2270_gdc_realn.bam
The Cancer Genome Atlas (TCGA)	TCGA-W5-AA30	T	b4f7f9e4-5fc5-4461-8e0b-0b6c384863c6	bbb66fac122a4f92213321035b354af5_gdc_realn.bam
The Cancer Genome Atlas (TCGA)	TCGA-W7-A93N	N	d64d8a1b-b31f-4cbb-a586-5ec7f058f0de	6363ad0229d2147d320a0ad8ebf6d6f2_gdc_realn.bam
The Cancer Genome Atlas (TCGA)	TCGA-W7-A93N	T	d64d8a1b-b31f-4cbb-a586-5ec7f058f0de	f0afb0e075a24cc236f2988606a68742_gdc_realn.bam
The Cancer Genome Atlas (TCGA)	TCGA-WD-A7RX	N	4290b3b3-94f6-43e4-8309-430dd973ae2d	22d2c33ada0455d5265f951ed61b6e9f_gdc_realn.bam
The Cancer Genome Atlas (TCGA)	TCGA-WD-A7RX	T	4290b3b3-94f6-43e4-8309-430dd973ae2d	dabfedf2c09390ab36084115cd251654_gdc_realn.bam
The Cancer Genome Atlas (TCGA)	TCGA-W5-AA2U	N	aaacf22c-2362-4613-b024-88fb7dd1cca1	1ba467c32a78b5692529e99570d90098_gdc_realn.bam
The Cancer Genome Atlas (TCGA)	TCGA-W5-AA2U	T	aaacf22c-2362-4613-b024-88fb7dd1cca1	aad0724810f0186492f8f81c67563048_gdc_realn.bam
The Cancer Genome Atlas (TCGA)	TCGA-ZH-A8Y5	N	9d9109f5-5917-4126-8e34-8a7e4632e913	19f064cd36614522a1d36c9d8ba27637_gdc_realn.bam
The Cancer Genome Atlas (TCGA)	TCGA-ZH-A8Y5	T	9d9109f5-5917-4126-8e34-8a7e4632e913	e047e55e5b026bc4a9c93c3a678bce47_gdc_realn.bam
The Cancer Genome Atlas (TCGA)	TCGA-W5-AA2R	N	20bf79af-3b0f-477d-b619-5597d42f5d5e	6c95dad7c81988f96058c3aeeb2a7a60_gdc_realn.bam
The Cancer Genome Atlas (TCGA)	TCGA-W5-AA2R	T	20bf79af-3b0f-477d-b619-5597d42f5d5e	5f4f3b364a33d91be12847f83f9b7dff_gdc_realn.bam
The Cancer Genome Atlas (TCGA)	TCGA-ZH-A8Y2	N	47a9ef9b-04f0-4e8d-bfdb-0846ba30d08b	18940e607e2ec6902a06188373343117_gdc_realn.bam
The Cancer Genome Atlas (TCGA)	TCGA-ZH-A8Y2	T	47a9ef9b-04f0-4e8d-bfdb-0846ba30d08b	7075a31b8c33ef962d8a336d0ad83abd_gdc_realn.bam
The Cancer Genome Atlas (TCGA)	TCGA-W7-A93O	N	15850852-5979-419d-ae38-76ffd0e9d7e8	e34b51a4afecf9df90bf9ad70df3bd66_gdc_realn.bam
The Cancer Genome Atlas (TCGA)	TCGA-W7-A93O	T	15850852-5979-419d-ae38-76ffd0e9d7e8	be100d16432c0867e79d9705e570b379_gdc_realn.bam
The Cancer Genome Atlas (TCGA)	TCGA-3X-AAVA	N	fe57b639-db7a-460f-adfe-552f1e034e46	494d0d219181227ffb36eccdf7425ff4_gdc_realn.bam
The Cancer Genome Atlas (TCGA)	TCGA-3X-AAVA	T	fe57b639-db7a-460f-adfe-552f1e034e46	f8df27f8118c34d36923ce7fb149a8cb_gdc_realn.bam
The Cancer Genome Atlas (TCGA)	TCGA-ZU-A8S4	N	e76cf9a0-061e-4a7d-ba28-5a40b8da54b8	12e1b62b7a6b62dd98b793dbe7658d76_gdc_realn.bam
The Cancer Genome Atlas (TCGA)	TCGA-ZU-A8S4	T	e76cf9a0-061e-4a7d-ba28-5a40b8da54b8	40b12efbbf0d1cbc603889b710f04721_gdc_realn.bam
The Cancer Genome Atlas (TCGA)	TCGA-W5-AA2W	N	1d136284-bdf5-498e-9506-4893801a337c	70b4f034a80f4e300f2bc49851fafcc9_gdc_realn.bam
The Cancer Genome Atlas (TCGA)	TCGA-W5-AA2W	T	1d136284-bdf5-498e-9506-4893801a337c	3fbf3605cd04d925553477553ad0d9ae_gdc_realn.bam
The Cancer Genome Atlas (TCGA)	TCGA-ZH-A8Y8	N	5cf3911a-f3ea-4c0e-851d-5bb57ca7190f	475bfd73d6ac5d70b6e978ea1a2b93c0_gdc_realn.bam
The Cancer Genome Atlas (TCGA)	TCGA-ZH-A8Y8	T	5cf3911a-f3ea-4c0e-851d-5bb57ca7190f	d8d2a69d22f733aae3c88d7b7dbb4616_gdc_realn.bam
The Cancer Genome Atlas (TCGA)	TCGA-W6-AA0T	N	cb40327b-f3ac-4f0a-bb17-7db2a281e354	67f60fdca0568fa7dbfb2e2c42a3a4b8_gdc_realn.bam
The Cancer Genome Atlas (TCGA)	TCGA-W6-AA0T	T	cb40327b-f3ac-4f0a-bb17-7db2a281e354	7bb0efb71683bb7626036d72744dd930_gdc_realn.bam
The Cancer Genome Atlas (TCGA)	TCGA-ZH-A8Y6	N	5166d82f-7b22-4101-bea9-6056e5a74c48	aae530a58a2c7e4d35b28d0ef95b7816_gdc_realn.bam
The Cancer Genome Atlas (TCGA)	TCGA-ZH-A8Y6	T	5166d82f-7b22-4101-bea9-6056e5a74c48	0ee0c707732133fec188d32a6c53438c_gdc_realn.bam
The Cancer Genome Atlas (TCGA)	TCGA-3X-AAVE	N	dcc87c59-fd8c-4511-9983-96d5b9784cb0	5a587b651bb4eec74e1cd788c841e086_gdc_realn.bam
The Cancer Genome Atlas (TCGA)	TCGA-3X-AAVE	T	dcc87c59-fd8c-4511-9983-96d5b9784cb0	eb04b679ac6aa959092bf46cfcf13c69_gdc_realn.bam
The Cancer Genome Atlas (TCGA)	TCGA-3X-AAV9	N	41b97b11-acaa-4fbc-b3b0-0abc1bcac13b	fa7fa5b4e7f45d8ecbfb1a67df9dee06_gdc_realn.bam
The Cancer Genome Atlas (TCGA)	TCGA-3X-AAV9	T	41b97b11-acaa-4fbc-b3b0-0abc1bcac13b	65d28da216e34ca154a3a3c0e2175411_gdc_realn.bam
The Cancer Genome Atlas (TCGA)	TCGA-4G-AAZF	N	1932bc1e-2a15-4f74-978e-d49c366604a4	855e19f4dd3d969281da94200554355f_gdc_realn.bam
The Cancer Genome Atlas (TCGA)	TCGA-4G-AAZF	T	1932bc1e-2a15-4f74-978e-d49c366604a4	d789150a043190b918b8e5ec60c44400_gdc_realn.bam
The Cancer Genome Atlas (TCGA)	TCGA-ZH-A8Y3	N	1947a152-6339-4f66-b9a4-0229580f0287	783270a63acd80e328066d65142b940e_gdc_realn.bam
The Cancer Genome Atlas (TCGA)	TCGA-ZH-A8Y3	T	1947a152-6339-4f66-b9a4-0229580f0287	c0786ff599ee1a7b0b55156e5610533a_gdc_realn.bam
The Cancer Genome Atlas (TCGA)	TCGA-5A-A8ZG	N	c8e57f03-ac69-49bb-954b-4c40fe371f75	94ead60ce6d8b808f0830cfa79047a5a_gdc_realn.bam
The Cancer Genome Atlas (TCGA)	TCGA-5A-A8ZG	T	c8e57f03-ac69-49bb-954b-4c40fe371f75	9fe92a15f8aaec556c9fbdbc46f58975_gdc_realn.bam
The Cancer Genome Atlas (TCGA)	TCGA-ZK-AAYZ	N	91544f6b-90b6-45df-a501-3097fe0c74be	9a7b9c3f3bfe9ef413644ac1e77b6005_gdc_realn.bam
The Cancer Genome Atlas (TCGA)	TCGA-ZK-AAYZ	T	91544f6b-90b6-45df-a501-3097fe0c74be	2c10a9eba959831993243fa3afc2afc8_gdc_realn.bam
The Cancer Genome Atlas (TCGA)	TCGA-W7-A93P	N	ae8d1ed6-2ddf-47b0-8099-bbc9230b499e	de3c4aa849c343f68979f85df4f1d603_gdc_realn.bam
The Cancer Genome Atlas (TCGA)	TCGA-W7-A93P	T	ae8d1ed6-2ddf-47b0-8099-bbc9230b499e	130ca9044d918f96e13158a3ef1558b3_gdc_realn.bam
The Cancer Genome Atlas (TCGA)	TCGA-5A-A8ZF	N	7f08f522-08ff-4b30-aa5b-e69cf15041c9	094264000b96effd39415bf348d9fd8f_gdc_realn.bam
The Cancer Genome Atlas (TCGA)	TCGA-5A-A8ZF	T	7f08f522-08ff-4b30-aa5b-e69cf15041c9	e2e9b863cdd1414f9608d686589e27f8_gdc_realn.bam
The Cancer Genome Atlas (TCGA)	TCGA-W5-AA2Q	N	f47dbd99-920b-4b39-a1b0-6c152ad24884	f872ce018ef5dcc44dca3df7693f773b_gdc_realn.bam
The Cancer Genome Atlas (TCGA)	TCGA-W5-AA2Q	T	f47dbd99-920b-4b39-a1b0-6c152ad24884	9d0c237fe785bbc7d887bf812679b23a_gdc_realn.bam
The Cancer Genome Atlas (TCGA)	TCGA-W5-AA2Z	N	20ec1cd9-7bdb-4eb9-9d20-65795580f1f5	482a7e433131d3b67ae0cfc14f71a291_gdc_realn.bam
The Cancer Genome Atlas (TCGA)	TCGA-W5-AA2Z	T	20ec1cd9-7bdb-4eb9-9d20-65795580f1f5	e241a6ec28d5febc725cbb66df5f472c_gdc_realn.bam
The Cancer Genome Atlas (TCGA)	TCGA-4G-AAZO	N	0775583e-c0a0-4f18-9ca2-8f89cedce3d6	5d543dbb444ce670101463903fd853b4_gdc_realn.bam
The Cancer Genome Atlas (TCGA)	TCGA-4G-AAZO	T	0775583e-c0a0-4f18-9ca2-8f89cedce3d6	7234ada7a96d7b51e4adf5622f06255a_gdc_realn.bam
The Cancer Genome Atlas (TCGA)	TCGA-4G-AAZG	N	c60eb7be-c85c-4338-a20b-51948d43bf2a	3c7f2c802b7fe3a223ff859a08d6fd16_gdc_realn.bam
The Cancer Genome Atlas (TCGA)	TCGA-4G-AAZG	T	c60eb7be-c85c-4338-a20b-51948d43bf2a	a49e5c4f25edf13f32ca143789254986_gdc_realn.bam
The Cancer Genome Atlas (TCGA)	TCGA-W5-AA2G	N	22bf93b3-c8dc-4669-862f-3e4ae478849b	cb9afcb220226582f6de860df0e9de52_gdc_realn.bam
The Cancer Genome Atlas (TCGA)	TCGA-W5-AA2G	T	22bf93b3-c8dc-4669-862f-3e4ae478849b	fae60737247a4dbbf84b04bd577e4f61_gdc_realn.bam
The Cancer Genome Atlas (TCGA)	TCGA-W5-AA2K	N	859ed2d9-668d-440c-86ab-dcd0d9742973	affc920fae8f43892ae3600add24634f_gdc_realn.bam
The Cancer Genome Atlas (TCGA)	TCGA-W5-AA2K	T	859ed2d9-668d-440c-86ab-dcd0d9742973	d5b7ef81e7537f895a895541a0a3c361_gdc_realn.bam
The Cancer Genome Atlas (TCGA)	TCGA-ZH-A8Y7	N	37d60df9-2fa5-433b-9e54-dccb5ed5a638	ebe705223b6e31bfd5a8285dc784b884_gdc_realn.bam
The Cancer Genome Atlas (TCGA)	TCGA-ZH-A8Y7	T	37d60df9-2fa5-433b-9e54-dccb5ed5a638	583908f620c1ef80b2cc294fdc86a5d3_gdc_realn.bam
The Cancer Genome Atlas (TCGA)	TCGA-W5-AA39	N	32e9558c-946b-4288-91e1-504e47c308ac	0e743da377a207bd7467b166eaf0a8e0_gdc_realn.bam
The Cancer Genome Atlas (TCGA)	TCGA-W5-AA39	T	32e9558c-946b-4288-91e1-504e47c308ac	a9a02fc294ed0c4247b15443ad025c54_gdc_realn.bam
The Cancer Genome Atlas (TCGA)	TCGA-ZH-A8Y1	N	b16e9c3f-c7df-46c2-bee3-ecaebbab025f	a4327feb4b81e18610f766a68e0da761_gdc_realn.bam
The Cancer Genome Atlas (TCGA)	TCGA-ZH-A8Y1	T	b16e9c3f-c7df-46c2-bee3-ecaebbab025f	5f2d73ab3dc04db8b3f25ba124895c5e_gdc_realn.bam
Chan-on et al.Nat. Genet. (2013)	3001	N	SAMEA2167113		The paper supplementary lists the sample ID with clinical metatdata. The ENA provides a sample accession. Upon clicking, this gives a sample Alias which maps to the sample IDs in the paper supplementary.
Chan-on et al.Nat. Genet. (2013)	3001	T	SAMEA2167114
Chan-on et al.Nat. Genet. (2013)	02000123	N	SAMEA2167117
Chan-on et al.Nat. Genet. (2013)	02000123	T	SAMEA2167118
Chan-on et al.Nat. Genet. (2013)	02000861	N	SAMEA2167119
Chan-on et al.Nat. Genet. (2013)	02000861	T	SAMEA2167120
Chan-on et al.Nat. Genet. (2013)	17231203	N	SAMEA2167129
Chan-on et al.Nat. Genet. (2013)	17231203	T	SAMEA2167130
Chan-on et al.Nat. Genet. (2013)	219242187	N	SAMEA2167133
Chan-on et al.Nat. Genet. (2013)	219242187	T	SAMEA2167134
Chan-on et al.Nat. Genet. (2013)	23474504*	N	SAMEA2167137
Chan-on et al.Nat. Genet. (2013)	23474504*	T	SAMEA2167138
Chan-on et al.Nat. Genet. (2013)	29150572	N	SAMEA2167139
Chan-on et al.Nat. Genet. (2013)	29150572	T	SAMEA2167140
Chan-on et al.Nat. Genet. (2013)	33587479	N	SAMEA2167145
Chan-on et al.Nat. Genet. (2013)	33587479	T	SAMEA2167146
Chan-on et al.Nat. Genet. (2013)	72600277	N	SAMEA2167165
Chan-on et al.Nat. Genet. (2013)	72600277	T	SAMEA2167166
Chan-on et al.Nat. Genet. (2013)	77071507	N	SAMEA2167167
Chan-on et al.Nat. Genet. (2013)	77071507	T	SAMEA2167168
Sia et al. Nat Comms. (2014)	ICC6	N	GSM1548437	non-tumoral tissue of ICC8	Accessed from the Gene Expression Ominibus (GEO) database.
Sia et al. Nat Comms. (2014)	ICC8	T	GSM1548438
Sia et al. Nat Comms. (2014)	ICC9	N	GSM1548439	non-tumoural tissue of ICC10
Sia et al. Nat Comms. (2014)	ICC10	T	GSM1548440
Sia et al. Nat Comms. (2014)	ICC11	N	GSM1548441	non-tumoral tissue of ICC12
Sia et al. Nat Comms. (2014)	ICC12	T	GSM1548442
Sia et al. Nat Comms. (2014)	ICC13	N	GSM1548443	non-tumoural tissue of ICC14
Sia et al. Nat Comms. (2014)	ICC14	T	GSM1548444
Sia et al. Nat Comms. (2014)	ICC15	N	GSM1548445	non-tumoural tissue of ICC16
Sia et al. Nat Comms. (2014)	ICC16	T	GSM1548446
Sia et al. Nat Comms. (2014)	ICC17	N	GSM1548447	non-tumoural tissue of ICC18
Sia et al. Nat Comms. (2014)	ICC18	T	GSM1548448
Sia et al. Nat Comms. (2014)	ICC21	N	GSM1548449	non-tumoural tissue of ICC22
Sia et al. Nat Comms. (2014)	ICC22	T	GSM1548450
Sia et al. Nat Comms. (2014)	ICC23	N	GSM1548451	non-tumoural tissue of ICC24
Sia et al. Nat Comms. (2014)	ICC24	T	GSM1548452
Nakamura et al. Nat Genet. (2015)	BD3	NA	Mutations extracted from the controlled-level simple somatic mutations file deposited on ICGC as part of the BTCA-JP project and accessed in June 2017 from the 8th June 2017 release: 'DCC Data Release 25'. Sample IDs were mapped from the Nakamura et al. Nat Genet. (2015) paper supplementary table 1 'Sample Name' column to the "submitted_sample_id' column in the simple somatic mutation file.
Nakamura et al. Nat Genet. (2015)	BD5	NA
Nakamura et al. Nat Genet. (2015)	BD6	NA
Nakamura et al. Nat Genet. (2015)	BD8	NA
Nakamura et al. Nat Genet. (2015)	BD10	NA
Nakamura et al. Nat Genet. (2015)	BD12	NA
Nakamura et al. Nat Genet. (2015)	BD14	NA
Nakamura et al. Nat Genet. (2015)	BD15	NA
Nakamura et al. Nat Genet. (2015)	BD18	NA
Nakamura et al. Nat Genet. (2015)	BD19	NA
Nakamura et al. Nat Genet. (2015)	BD21	NA
Nakamura et al. Nat Genet. (2015)	BD23	NA
Nakamura et al. Nat Genet. (2015)	BD24	NA
Nakamura et al. Nat Genet. (2015)	BD25	NA
Nakamura et al. Nat Genet. (2015)	BD26	NA
Nakamura et al. Nat Genet. (2015)	BD27	NA
Nakamura et al. Nat Genet. (2015)	BD28	NA
Nakamura et al. Nat Genet. (2015)	BD29	NA
Nakamura et al. Nat Genet. (2015)	BD30	NA
Nakamura et al. Nat Genet. (2015)	BD31	NA
Nakamura et al. Nat Genet. (2015)	BD32	NA
Nakamura et al. Nat Genet. (2015)	BD33	NA
Nakamura et al. Nat Genet. (2015)	BD36	NA
Nakamura et al. Nat Genet. (2015)	BD38	NA
Nakamura et al. Nat Genet. (2015)	BD40	NA
Nakamura et al. Nat Genet. (2015)	BD41	NA
Nakamura et al. Nat Genet. (2015)	BD42	NA
Nakamura et al. Nat Genet. (2015)	BD45	NA
Nakamura et al. Nat Genet. (2015)	BD46	NA
Nakamura et al. Nat Genet. (2015)	BD47	NA
Nakamura et al. Nat Genet. (2015)	BD50	NA
Nakamura et al. Nat Genet. (2015)	BD54	NA
Nakamura et al. Nat Genet. (2015)	BD56	NA
Nakamura et al. Nat Genet. (2015)	BD57	NA
Nakamura et al. Nat Genet. (2015)	BD58	NA
Nakamura et al. Nat Genet. (2015)	BD66	NA
Nakamura et al. Nat Genet. (2015)	BD69	NA
Nakamura et al. Nat Genet. (2015)	BD70	NA
Nakamura et al. Nat Genet. (2015)	BD72	NA
Nakamura et al. Nat Genet. (2015)	BD74	NA
Nakamura et al. Nat Genet. (2015)	BD75	NA
Nakamura et al. Nat Genet. (2015)	BD78	NA
Nakamura et al. Nat Genet. (2015)	BD79	NA
Nakamura et al. Nat Genet. (2015)	BD80	NA
Nakamura et al. Nat Genet. (2015)	BD81	NA
Nakamura et al. Nat Genet. (2015)	BD82	NA
Nakamura et al. Nat Genet. (2015)	BD83	NA
Nakamura et al. Nat Genet. (2015)	BD84	NA
Nakamura et al. Nat Genet. (2015)	BD86	NA
Nakamura et al. Nat Genet. (2015)	BD87	NA
Nakamura et al. Nat Genet. (2015)	BD88	NA
Nakamura et al. Nat Genet. (2015)	BD92	NA
Nakamura et al. Nat Genet. (2015)	BD95	NA
Nakamura et al. Nat Genet. (2015)	BD101	NA
Nakamura et al. Nat Genet. (2015)	BD102	NA
Nakamura et al. Nat Genet. (2015)	BD103	NA
Nakamura et al. Nat Genet. (2015)	BD104	NA
Nakamura et al. Nat Genet. (2015)	BD105	NA
Nakamura et al. Nat Genet. (2015)	BD109	NA
Nakamura et al. Nat Genet. (2015)	BD111	NA
Nakamura et al. Nat Genet. (2015)	BD114	NA
Nakamura et al. Nat Genet. (2015)	BD115	NA
Nakamura et al. Nat Genet. (2015)	BD117	NA
Nakamura et al. Nat Genet. (2015)	BD118	NA
Nakamura et al. Nat Genet. (2015)	BD120	NA
Nakamura et al. Nat Genet. (2015)	BD121	NA
Nakamura et al. Nat Genet. (2015)	BD124	NA
Nakamura et al. Nat Genet. (2015)	BD125	NA
Nakamura et al. Nat Genet. (2015)	BD126	NA
Nakamura et al. Nat Genet. (2015)	BD127	NA
Nakamura et al. Nat Genet. (2015)	BD129	NA
Nakamura et al. Nat Genet. (2015)	BD130	NA
Nakamura et al. Nat Genet. (2015)	BD132	NA
Nakamura et al. Nat Genet. (2015)	BD133	NA
Nakamura et al. Nat Genet. (2015)	BD134	NA
Nakamura et al. Nat Genet. (2015)	BD135	NA
Nakamura et al. Nat Genet. (2015)	BD137	NA
Nakamura et al. Nat Genet. (2015)	BD138	NA
Nakamura et al. Nat Genet. (2015)	BD140	NA
Nakamura et al. Nat Genet. (2015)	BD141	NA
Nakamura et al. Nat Genet. (2015)	BD142	NA
Nakamura et al. Nat Genet. (2015)	BD143	NA
Nakamura et al. Nat Genet. (2015)	BD145	NA
Nakamura et al. Nat Genet. (2015)	BD146	NA
Nakamura et al. Nat Genet. (2015)	BD147	NA
Nakamura et al. Nat Genet. (2015)	BD148	NA
Nakamura et al. Nat Genet. (2015)	BD149	NA
Nakamura et al. Nat Genet. (2015)	BD150	NA
Nakamura et al. Nat Genet. (2015)	BD151	NA
Nakamura et al. Nat Genet. (2015)	BD152	NA
Nakamura et al. Nat Genet. (2015)	BD153	NA
Nakamura et al. Nat Genet. (2015)	BD154	NA
Nakamura et al. Nat Genet. (2015)	BD156	NA
Nakamura et al. Nat Genet. (2015)	BD157	NA
Nakamura et al. Nat Genet. (2015)	BD159	NA
Nakamura et al. Nat Genet. (2015)	BD165	NA
Nakamura et al. Nat Genet. (2015)	BD167	NA
Nakamura et al. Nat Genet. (2015)	BD168	NA
Nakamura et al. Nat Genet. (2015)	BD169	NA
Nakamura et al. Nat Genet. (2015)	BD197	NA
Nakamura et al. Nat Genet. (2015)	BD199	NA
Nakamura et al. Nat Genet. (2015)	BD200	NA
Nakamura et al. Nat Genet. (2015)	BD201	NA
Nakamura et al. Nat Genet. (2015)	BD203	NA
Nakamura et al. Nat Genet. (2015)	BD210	NA
Nakamura et al. Nat Genet. (2015)	BD211	NA
Nakamura et al. Nat Genet. (2015)	BD212	NA
Nakamura et al. Nat Genet. (2015)	BD213	NA
Nakamura et al. Nat Genet. (2015)	BD214	NA
Nakamura et al. Nat Genet. (2015)	BD217	NA
Nakamura et al. Nat Genet. (2015)	BD218	NA
Nakamura et al. Nat Genet. (2015)	BD219	NA
Nakamura et al. Nat Genet. (2015)	BD220	NA
Nakamura et al. Nat Genet. (2015)	BD221	NA
Nakamura et al. Nat Genet. (2015)	BD222	NA
Nakamura et al. Nat Genet. (2015)	BD223	NA
Nakamura et al. Nat Genet. (2015)	BD224	NA
Nakamura et al. Nat Genet. (2015)	BD225	NA
Nakamura et al. Nat Genet. (2015)	BD226	NA
Nakamura et al. Nat Genet. (2015)	BD227	NA
Nakamura et al. Nat Genet. (2015)	BD228	NA
Nakamura et al. Nat Genet. (2015)	BD229	NA
Nakamura et al. Nat Genet. (2015)	BD230	NA
Nakamura et al. Nat Genet. (2015)	BD231	NA
Nakamura et al. Nat Genet. (2015)	BD232	NA
Nakamura et al. Nat Genet. (2015)	BD233	NA
Nakamura et al. Nat Genet. (2015)	BD234	NA
Nakamura et al. Nat Genet. (2015)	BD237	NA
Nakamura et al. Nat Genet. (2015)	BD238	NA
Nakamura et al. Nat Genet. (2015)	BD239	NA
Nakamura et al. Nat Genet. (2015)	BD242	NA
Nakamura et al. Nat Genet. (2015)	BD243	NA
Nakamura et al. Nat Genet. (2015)	BD244	NA
Nakamura et al. Nat Genet. (2015)	BD245	NA
Nakamura et al. Nat Genet. (2015)	BD247	NA
Zou et al. Nat Commun. (2014)	1	NA	Mutations extracted from Zou et al. Nat Commun. (2014) Supplementary Data 3.
Zou et al. Nat Commun. (2014)	2	NA
Zou et al. Nat Commun. (2014)	3	NA
Zou et al. Nat Commun. (2014)	5	NA
Zou et al. Nat Commun. (2014)	6	NA
Zou et al. Nat Commun. (2014)	7	NA
Zou et al. Nat Commun. (2014)	8	NA
Zou et al. Nat Commun. (2014)	9	NA
Zou et al. Nat Commun. (2014)	10	NA
Zou et al. Nat Commun. (2014)	13	NA
Zou et al. Nat Commun. (2014)	16	NA
Zou et al. Nat Commun. (2014)	17	NA
Zou et al. Nat Commun. (2014)	18	NA
Zou et al. Nat Commun. (2014)	19	NA
Zou et al. Nat Commun. (2014)	20	NA
Zou et al. Nat Commun. (2014)	24**	NA
Zou et al. Nat Commun. (2014)	25	NA
Zou et al. Nat Commun. (2014)	26	NA
Zou et al. Nat Commun. (2014)	28	NA
Zou et al. Nat Commun. (2014)	29	NA
Zou et al. Nat Commun. (2014)	33	NA
Zou et al. Nat Commun. (2014)	34	NA
Zou et al. Nat Commun. (2014)	35	NA
Zou et al. Nat Commun. (2014)	39	NA
Zou et al. Nat Commun. (2014)	41	NA
Zou et al. Nat Commun. (2014)	42	NA
Zou et al. Nat Commun. (2014)	44	NA
Zou et al. Nat Commun. (2014)	46	NA
Zou et al. Nat Commun. (2014)	48	NA
Zou et al. Nat Commun. (2014)	50	NA
Zou et al. Nat Commun. (2014)	51	NA
Zou et al. Nat Commun. (2014)	52	NA
Zou et al. Nat Commun. (2014)	53	NA
Zou et al. Nat Commun. (2014)	56	NA
Zou et al. Nat Commun. (2014)	58	NA
Zou et al. Nat Commun. (2014)	59	NA
Zou et al. Nat Commun. (2014)	60	NA
Zou et al. Nat Commun. (2014)	61	NA
Zou et al. Nat Commun. (2014)	63	NA
Zou et al. Nat Commun. (2014)	64	NA
Zou et al. Nat Commun. (2014)	66	NA
Zou et al. Nat Commun. (2014)	67	NA
Zou et al. Nat Commun. (2014)	69	NA
Zou et al. Nat Commun. (2014)	70	NA
Zou et al. Nat Commun. (2014)	71	NA
Zou et al. Nat Commun. (2014)	74	NA
Zou et al. Nat Commun. (2014)	79	NA
Zou et al. Nat Commun. (2014)	80	NA
Zou et al. Nat Commun. (2014)	81	NA
Zou et al. Nat Commun. (2014)	82	NA
Zou et al. Nat Commun. (2014)	85	NA
Zou et al. Nat Commun. (2014)	86	NA
Zou et al. Nat Commun. (2014)	87	NA
Zou et al. Nat Commun. (2014)	88	NA
Zou et al. Nat Commun. (2014)	89	NA
Zou et al. Nat Commun. (2014)	90	NA
Zou et al. Nat Commun. (2014)	91	NA
Zou et al. Nat Commun. (2014)	94	NA
Zou et al. Nat Commun. (2014)	95	NA
Zou et al. Nat Commun. (2014)	97	NA
Zou et al. Nat Commun. (2014)	98	NA
Zou et al. Nat Commun. (2014)	99	NA
Zou et al. Nat Commun. (2014)	100	NA
Zou et al. Nat Commun. (2014)	101	NA
Zou et al. Nat Commun. (2014)	107	NA
Zou et al. Nat Commun. (2014)	108	NA
Zou et al. Nat Commun. (2014)	109	NA
Zou et al. Nat Commun. (2014)	110	NA
Zou et al. Nat Commun. (2014)	111	NA
Zou et al. Nat Commun. (2014)	112	NA
Zou et al. Nat Commun. (2014)	113	NA
Zou et al. Nat Commun. (2014)	115	NA
Zou et al. Nat Commun. (2014)	116	NA
Zou et al. Nat Commun. (2014)	118	NA
Zou et al. Nat Commun. (2014)	119	NA
Zou et al. Nat Commun. (2014)	120	NA
Zou et al. Nat Commun. (2014)	121	NA
Zou et al. Nat Commun. (2014)	122	NA
Zou et al. Nat Commun. (2014)	123	NA
Zou et al. Nat Commun. (2014)	125	NA
Zou et al. Nat Commun. (2014)	127	NA
Zou et al. Nat Commun. (2014)	128	NA
Zou et al. Nat Commun. (2014)	129	NA
Zou et al. Nat Commun. (2014)	130	NA
Zou et al. Nat Commun. (2014)	131	NA
Zou et al. Nat Commun. (2014)	132	NA
Zou et al. Nat Commun. (2014)	133	NA
Zou et al. Nat Commun. (2014)	134	NA
Zou et al. Nat Commun. (2014)	135	NA
Zou et al. Nat Commun. (2014)	137	NA
Zou et al. Nat Commun. (2014)	139	NA
Zou et al. Nat Commun. (2014)	140	NA
Zou et al. Nat Commun. (2014)	141	NA
Zou et al. Nat Commun. (2014)	142	NA
Zou et al. Nat Commun. (2014)	143	NA
Zou et al. Nat Commun. (2014)	144	NA
Zou et al. Nat Commun. (2014)	145	NA
Zou et al. Nat Commun. (2014)	146	NA
Zou et al. Nat Commun. (2014)	147	NA
Zou et al. Nat Commun. (2014)	8_1	NA
Zou et al. Nat Commun. (2014)	8_2	NA
Zou et al. Nat Commun. (2014)	8_4	NA
Zou et al. Nat Commun. (2014)	8_6	NA
Bold indicates samples removed due to hypermutation
*sample excluded due to processing error.
**sample excluded as all mutations were found in dbSNP
