## Supplementary Table 5 for "*In vivo* modelling of patient genetic heterogeneity identifies concurrent Wnt and PI3K activity as a potent driver of invasive cholangiocarcinoma growth"

### Sheet: Sheet1
Gene	Sample Count	Percentage in Cohort	Status
TP53	53	19.1336	Known
KRAS	50	18.0505	Known
ARID1A	36	12.9964	Known
BAP1	27	9.74729	Known
IDH1	23	8.30325	Known
PBRM1	22	7.94224	Known
IDH2	8	2.88809	Known
SMAD4	16	5.77617	COSMIC
PIK3CA	15	5.41516	COSMIC
BRAF	15	5.41516	COSMIC
ERBB3	13	4.69314	COSMIC
ARID2	12	4.33213	COSMIC
SETD2	11	3.97112	COSMIC
STK11	11	3.97112	COSMIC
RB1	10	3.61011	COSMIC
ELF3	9	3.2491	COSMIC
CHD4	9	3.2491	COSMIC
NCOR1	9	3.2491	COSMIC
NRAS	8	2.88809	COSMIC
BRCA2	8	2.88809	COSMIC
AKAP9	8	2.88809	COSMIC
SF3B1	8	2.88809	COSMIC
NOTCH2	8	2.88809	COSMIC
PIK3R1	7	2.52708	COSMIC
ERBB2	7	2.52708	COSMIC
NF2	7	2.52708	COSMIC
BCOR	5	1.80505	COSMIC
CDKN2A	5	1.80505	COSMIC
ABL1	4	1.44404	COSMIC
FH	3	1.08303	COSMIC
RNF43	3	1.08303	COSMIC
ETV6	3	1.08303	COSMIC
EPHA2	19	6.85921	Novel
CACNA1C	14	5.05415	Novel
RBMX	13	4.69314	Novel
FN1	13	4.69314	Novel
SDK1	11	3.97112	Novel
RASA1	11	3.97112	Novel
ABLIM1	11	3.97112	Novel
HELZ	10	3.61011	Novel
ITPR2	10	3.61011	Novel
APBB1	9	3.2491	Novel
AQP7	9	3.2491	Novel
ATP2B1	9	3.2491	Novel
ATP7A	9	3.2491	Novel
PLXNB2	8	2.88809	Novel
CC2D2A	8	2.88809	Novel
CCDC66	8	2.88809	Novel
DCHS1	8	2.88809	Novel
ITPR3	8	2.88809	Novel
ECE2	7	2.52708	Novel
MSR1	7	2.52708	Novel
MTCH2	7	2.52708	Novel
SMU1	7	2.52708	Novel
SNRPN	7	2.52708	Novel
RBMXL1	6	2.16606	Novel
PHF20L1	6	2.16606	Novel
PLCH2	6	2.16606	Novel
RNF31	6	2.16606	Novel
RPS29	6	2.16606	Novel
TGFBR1	6	2.16606	Novel
TMTC1	6	2.16606	Novel
FAM136A	5	1.80505	Novel
C2orf76	5	1.80505	Novel
FAM174B	5	1.80505	Novel
MME	5	1.80505	Novel
NPRL3	5	1.80505	Novel
HRCT1	4	1.44404	Novel
IL1R1	4	1.44404	Novel
PLK2	4	1.44404	Novel
TBC1D8B	4	1.44404	Novel
THBS1	4	1.44404	Novel
TMTC4	4	1.44404	Novel
WDR62	4	1.44404	Novel
ZNF317	4	1.44404	Novel
ACVR1B	3	1.08303	Novel
ESRRA	3	1.08303	Novel
ATF7IP	3	1.08303	Novel
CDK18	3	1.08303	Novel
CPED1	3	1.08303	Novel
EHHADH	3	1.08303	Novel
GPR162	3	1.08303	Novel
REV1	3	1.08303	Novel
REXO4	3	1.08303	Novel
TTC8	3	1.08303	Novel
GSTP1	2	0.722022	Novel
ZNF181	2	0.722022	Novel
ARHGAP8	2	0.722022	Novel
CAMKK1	2	0.722022	Novel
CPT1A	2	0.722022	Novel
FZD2	2	0.722022	Novel
HEATR3	2	0.722022	Novel
KRTAP12-1	2	0.722022	Novel
SPANXD	2	0.722022	Novel
ZFP36L2	2	0.722022	Novel
DBNDD2	1	0.361011	Novel
