## Supplementary Table 8 for "*In vivo* modelling of patient genetic heterogeneity identifies concurrent Wnt and PI3K activity as a potent driver of invasive cholangiocarcinoma growth"

### Sheet: Genes in AKT signature
ACACA
ACTR2
ACTR3
ADCY2
AKT1
AKT1S1
AP2M1
ARF1
ARHGDIA
ARPC3
ATF1
CAB39
CAB39L
CALR
CAMK4
CDK2
CDK4
CDKN1A
CDKN1B
CFL1
CLTC
CSNK2B
CXCR4
DAPP1
DDIT3
DUSP3
E2F1
ECSIT
EGFR
EIF4E
FASLG
FGF17
FGF22
FGF6
GNA14
GNGT1
GRB2
GRK2
GSK3B
HRAS
HSP90B1
IL2RG
IL4
ITPR2
LCK
MAP2K3
MAP2K6
MAP3K7
MAPK1
MAPK10
MAPK8
MAPK9
MAPKAP1
MKNK1
MKNK2
MYD88
NCK1
NFKBIB
NOD1
PAK4
PDK1
PFN1
PIK3R3
PIN1
PITX2
PLA2G12A
PLCB1
PLCG1
PPP1CA
PPP2R1B
PRKAA2
PRKAG1
PRKAR2A
PTEN
PTPN11
RAC1
RAF1
RALB
RIPK1
RIT1
RPS6KA1
RPS6KA3
SFN
SLA
SLC2A1
SMAD2
SQSTM1
STAT2
TBK1
THEM4
TIAM1
TNFRSF1A
TRAF2
TRIB3
TSC2
UBE2D3
UBE2N
VAV3
YWHAB

### Sheet: Genes in Wnt signature
ADAM17
AXIN1
AXIN2
CCND2
CSNK1E
CTNNB1
CUL1
DKK1
DKK4
DLL1
DVL2
FRAT1
FZD1
FZD8
GNAI1
HDAC11
HDAC2
HDAC5
HEY1
HEY2
JAG1
JAG2
LEF1
MAML1
MYC
NCOR2
NCSTN
NKD1
NOTCH1
NOTCH4
NUMB
PPARD
PSEN2
PTCH1
RBPJ
SKP2
TCF7
TP53
WNT1
WNT5B
WNT6

### Sheet:  per tumour Wnt vs PI3K
	ID	Mean.HALLMARK_PI3K_AKT_MTOR_SIGNALING	Mean.HALLMARK_WNT_BETA_CATENIN_SIGNALING	AKTcat	Wntcat	AKTWntcat
1	GSM653112	0.0464845	0.113299	AKThi	Wnthi	AKThi Wnthi
2	GSM653094	0.014945	-0.170731	AKThi	Wntlo	AKThi Wntlo
3	GSM653113	0.123608	0.520274	AKThi	Wnthi	AKThi Wnthi
4	GSM653114	-0.0666417	0.2404	AKTlo	Wnthi	AKTlo Wnthi
5	GSM653082	-0.103737	-0.346152	AKTlo	Wntlo	AKTlo Wntlo
6	GSM653102	0.144346	0.0293608	AKThi	Wnthi	AKThi Wnthi
7	GSM653120	0.0232326	0.438902	AKThi	Wnthi	AKThi Wnthi
8	GSM653080	-0.143351	-0.257299	AKTlo	Wntlo	AKTlo Wntlo
9	GSM653119	0.213644	0.128005	AKThi	Wnthi	AKThi Wnthi
10	GSM653110	0.0182271	0.13246	AKThi	Wnthi	AKThi Wnthi
11	GSM653123	0.36297	0.619652	AKThi	Wnthi	AKThi Wnthi
12	GSM653079	-0.182951	-0.255792	AKTlo	Wntlo	AKTlo Wntlo
13	GSM653103	-0.213415	-0.0942904	AKTlo	Wntlo	AKTlo Wntlo
14	GSM653128	0.185246	0.181393	AKThi	Wnthi	AKThi Wnthi
15	GSM653083	-0.179387	-0.0406811	AKTlo	Wntlo	AKTlo Wntlo
16	GSM653144	0.12257	0.0286885	AKThi	Wnthi	AKThi Wnthi
17	GSM653134	-0.0339937	-0.206184	AKTlo	Wntlo	AKTlo Wntlo
18	GSM653162	-0.0812036	0.0115192	AKTlo	Wnthi	AKTlo Wnthi
19	GSM653137	0.0989491	-0.00720875	AKThi	Wntlo	AKThi Wntlo
20	GSM653126	-0.107707	0.248628	AKTlo	Wnthi	AKTlo Wnthi
21	GSM653087	-0.136147	-0.182771	AKTlo	Wntlo	AKTlo Wntlo
22	GSM653143	0.100447	-0.125523	AKThi	Wntlo	AKThi Wntlo
23	GSM653092	-0.0210382	0.0409957	AKTlo	Wnthi	AKTlo Wnthi
24	GSM653081	-0.0180782	0.0143568	AKTlo	Wnthi	AKTlo Wnthi
25	GSM653091	0.106268	-0.179073	AKThi	Wntlo	AKThi Wntlo
26	GSM653138	-0.205947	0.193498	AKTlo	Wnthi	AKTlo Wnthi
27	GSM653088	-0.127454	-0.254435	AKTlo	Wntlo	AKTlo Wntlo
28	GSM653074	-0.220884	-0.290825	AKTlo	Wntlo	AKTlo Wntlo
29	GSM653077	-0.0927838	0.0877838	AKTlo	Wnthi	AKTlo Wnthi
30	GSM653141	-0.176398	-0.0788136	AKTlo	Wntlo	AKTlo Wntlo
31	GSM653174	0.609919	0.420642	AKThi	Wnthi	AKThi Wnthi
32	GSM653176	-0.0509984	0.362303	AKTlo	Wnthi	AKTlo Wnthi
33	GSM653107	-0.258609	-0.249071	AKTlo	Wntlo	AKTlo Wntlo
34	GSM653156	-0.0231802	0.268305	AKTlo	Wnthi	AKTlo Wnthi
35	GSM653142	-0.215833	0.0713728	AKTlo	Wnthi	AKTlo Wnthi
36	GSM653121	0.245087	0.210098	AKThi	Wnthi	AKThi Wnthi
37	GSM653117	0.165321	-0.232412	AKThi	Wntlo	AKThi Wntlo
38	GSM653172	0.398895	0.71202	AKThi	Wnthi	AKThi Wnthi
39	GSM653090	-0.0299415	-0.334421	AKTlo	Wntlo	AKTlo Wntlo
40	GSM653101	0.0682807	-0.383877	AKThi	Wntlo	AKThi Wntlo
41	GSM653116	0.123146	0.368138	AKThi	Wnthi	AKThi Wnthi
42	GSM653161	0.458799	-0.118433	AKThi	Wntlo	AKThi Wntlo
43	GSM653118	0.0144547	0.340903	AKThi	Wnthi	AKThi Wnthi
44	GSM653151	0.0240122	0.139761	AKThi	Wnthi	AKThi Wnthi
45	GSM653076	-0.213024	-0.249667	AKTlo	Wntlo	AKTlo Wntlo
46	GSM653149	0.326852	0.441096	AKThi	Wnthi	AKThi Wnthi
47	GSM653153	0.0687848	0.132055	AKThi	Wnthi	AKThi Wnthi
48	GSM653086	-0.203928	-0.334755	AKTlo	Wntlo	AKTlo Wntlo
49	GSM653106	-0.0194767	-0.363484	AKTlo	Wntlo	AKTlo Wntlo
50	GSM653157	0.428922	0.67699	AKThi	Wnthi	AKThi Wnthi
51	GSM653167	0.200964	-0.176649	AKThi	Wntlo	AKThi Wntlo
52	GSM653122	0.189637	0.520374	AKThi	Wnthi	AKThi Wnthi
53	GSM653159	0.199034	0.03228	AKThi	Wnthi	AKThi Wnthi
54	GSM653175	-0.180225	-0.100413	AKTlo	Wntlo	AKTlo Wntlo
55	GSM653111	-0.100571	-0.342996	AKTlo	Wntlo	AKTlo Wntlo
56	GSM653115	-0.0555628	-0.302327	AKTlo	Wntlo	AKTlo Wntlo
57	GSM653125	-0.15893	0.0932484	AKTlo	Wnthi	AKTlo Wnthi
58	GSM653133	-0.143907	0.118901	AKTlo	Wnthi	AKTlo Wnthi
59	GSM653093	0.00225856	-0.342572	AKThi	Wntlo	AKThi Wntlo
60	GSM653100	0.00426064	0.118761	AKThi	Wnthi	AKThi Wnthi
61	GSM653132	-0.0780503	0.0444531	AKTlo	Wnthi	AKTlo Wnthi
62	GSM653177	0.452647	0.529439	AKThi	Wnthi	AKThi Wnthi
63	GSM653165	0.0297429	-0.144668	AKThi	Wntlo	AKThi Wntlo
64	GSM653147	0.266793	0.419272	AKThi	Wnthi	AKThi Wnthi
65	GSM653158	0.221956	0.283116	AKThi	Wnthi	AKThi Wnthi
66	GSM653075	-0.1774	-0.369148	AKTlo	Wntlo	AKTlo Wntlo
67	GSM653089	-0.0903531	-0.191167	AKTlo	Wntlo	AKTlo Wntlo
68	GSM653164	0.10815	0.193054	AKThi	Wnthi	AKThi Wnthi
69	GSM653108	-0.157586	-0.282667	AKTlo	Wntlo	AKTlo Wntlo
70	GSM653150	0.036879	-0.164191	AKThi	Wntlo	AKThi Wntlo
71	GSM653095	0.340659	0.462832	AKThi	Wnthi	AKThi Wnthi
72	GSM653098	0.0333918	-0.265282	AKThi	Wntlo	AKThi Wntlo
73	GSM653127	-0.0330107	0.379243	AKTlo	Wnthi	AKTlo Wnthi
74	GSM653078	-0.179954	-0.463077	AKTlo	Wntlo	AKTlo Wntlo
75	GSM653160	0.0925661	0.114539	AKThi	Wnthi	AKThi Wnthi
76	GSM653163	-0.11548	0.210972	AKTlo	Wnthi	AKTlo Wnthi
77	GSM653154	-0.0276902	0.116247	AKTlo	Wnthi	AKTlo Wnthi
78	GSM653152	-0.0735613	-0.238094	AKTlo	Wntlo	AKTlo Wntlo
79	GSM653169	-0.0455445	0.00881739	AKTlo	Wnthi	AKTlo Wnthi
80	GSM653099	-0.0815771	-0.101362	AKTlo	Wntlo	AKTlo Wntlo
81	GSM653131	0.0288571	0.407335	AKThi	Wnthi	AKThi Wnthi
82	GSM653084	-0.192231	-0.43636	AKTlo	Wntlo	AKTlo Wntlo
83	GSM653146	-0.044969	0.132773	AKTlo	Wnthi	AKTlo Wnthi
84	GSM653148	0.0213024	-0.168981	AKThi	Wntlo	AKThi Wntlo
85	GSM653170	-0.102399	-0.193656	AKTlo	Wntlo	AKTlo Wntlo
86	GSM653139	-0.117853	0.0678052	AKTlo	Wnthi	AKTlo Wnthi
87	GSM653145	0.0237158	-0.229932	AKThi	Wntlo	AKThi Wntlo
88	GSM653124	-0.0583741	-0.101064	AKTlo	Wntlo	AKTlo Wntlo
89	GSM653136	-0.147909	-0.356278	AKTlo	Wntlo	AKTlo Wntlo
90	GSM653135	-0.196649	-0.233033	AKTlo	Wntlo	AKTlo Wntlo
91	GSM653155	-0.0289368	-0.107195	AKTlo	Wntlo	AKTlo Wntlo
92	GSM653140	-0.181783	-0.168313	AKTlo	Wntlo	AKTlo Wntlo
93	GSM653130	0.0354811	0.055831	AKThi	Wnthi	AKThi Wnthi
94	GSM653173	-0.0984939	0.352955	AKTlo	Wnthi	AKTlo Wnthi
95	GSM653168	0.0441144	0.0311453	AKThi	Wnthi	AKThi Wnthi
96	GSM653109	-0.175612	-0.37021	AKTlo	Wntlo	AKTlo Wntlo
97	GSM653105	-0.295478	-0.22715	AKTlo	Wntlo	AKTlo Wntlo
98	GSM653171	0.249694	0.0296824	AKThi	Wnthi	AKThi Wnthi
99	GSM653104	-0.167594	-0.377529	AKTlo	Wntlo	AKTlo Wntlo
100	GSM653097	-0.230474	-0.303321	AKTlo	Wntlo	AKTlo Wntlo
101	GSM653096	-0.187675	-0.385801	AKTlo	Wntlo	AKTlo Wntlo
102	GSM653085	-0.133489	-0.33238	AKTlo	Wntlo	AKTlo Wntlo
103	GSM653166	0.0546025	0.0375366	AKThi	Wnthi	AKThi Wnthi
104	GSM653129	0.0553134	0.298205	AKThi	Wnthi	AKThi Wnthi
